# Metabarcoding, direct stomach observation and stable isotope analysis reveal a highly diverse diet for the invasive green crab in Atlantic Patagonia

**DOI:** 10.1101/2020.08.13.249896

**Authors:** Georgina Cordone, Mariana Lozada, Elisabet Vilacoba, Bettina Thalinger, Gregorio Bigatti, Darío A. Lijtmaer, Dirk Steinke, David E. Galván

## Abstract

The European green crab *Carcinus maenas* and its sister species *C. aestuarii* are highly invasive species causing damage to coastal ecosystems and contributing to severe economic losses worldwide. *C. maenas* was first detected at the Atlantic Patagonian coast in 2001. In this work, we studied the diet of the green crab in a recently invaded location in Golfo Nuevo, using three complementary techniques: direct stomach observation, metabarcoding of gut content and stable isotope analysis. Direct stomach observation and metabarcoding showed that green crabs have a broad omnivorous diet, ingesting most of the phyla present in the study area. Gut content metabarcoding allowed a detailed description of algal diversity and revealed other taxa that went unnoticed in the visual stomach analysis. Stable isotope analysis showed that the major contribution to the crabs’ diet was from the phytoplankton chain (by bivalve consumption) and not directly from algae. This study approach combining three complementary techniques also allowed us to detect some differences in the diet between sexes, which suggests that male and female crabs are not as ecologically equivalent as previously thought. Besides, we detected sequences corresponding to *C. aestuarii* suggesting that the green crab Patagonian population is a hybrid of both sister species. These findings are key to understanding the impacts green crabs can have on the local ecosystem.
