## Supplemental material 6 for "Metabarcoding, direct stomach observation and stable isotope analysis reveal a highly diverse diet for the invasive green crab in Atlantic Patagonia"

### Sheet: ESM_6
Electronic Supplemental Material Online Resource 6
Table S4	Total amount of obtained reads (raw/filtered) per sample.

### Sheet: Table S4
sample_name	sequencing_Sample_name	raw read abundance per sample (paired)			sample_name	filtered reads for taxonomic assignment NCBI	taxonomically assigned reads with BLAST/ncbi		reads for assignment with mBRAVE/BOLD	taxonomically assigned reads with mBRAVE/BOLD	target reads
CVcontrol1.1	BF_3_EV16_A1_CVcontrol1-1	262251			CVcontrol1.1	1167	0		9426	0	0
green_crab_136	BF_3_EV16_A2_136	343006			green_crab_136	115616	18897		331740	7475	4656
green_crab_148	BF_3_EV16_A3_148	395882			green_crab_148	130135	54682		319755	102973	694
green_crab_169	BF_3_EV16_A4_169	233566			green_crab_169	95533	55996		228632	112939	26092
green_crab_177	BF_3_EV16_A5_177	377363			green_crab_177	136983	34891		350800	45134	1788
green_crab_190	BF_3_EV16_A6_190	239811			green_crab_190	92270	29715		231028	31506	6981
green_crab_103	BF_3_EV16_B1_103	20842			green_crab_103	0	0		638	5	0
green_crab_103	BF_3_EV19_A1_103_19	1656
green_crab_137	BF_3_EV16_B2_137	286000			green_crab_137	102310	12763		268363	8942	6467
green_crab_151	BF_3_EV16_B3_151	336554			green_crab_151	111256	13502		322971	5154	352
green_crab_170	BF_3_EV16_B4_170	333613			green_crab_170	129039	62394		322342	75441	6932
green_crab_CVcontrol2	BF_3_EV16_B5_CVcontrol2	349739			green_crab_CVcontrol2	128617	39857		326201	0	0
green_crab_191	BF_3_EV16_B6_191	37			green_crab_191	0	0		20	8	0
green_crab_191	BF_3_EV20_B5_191_20	12
green_crab_104	BF_3_EV16_C1_104	124201			green_crab_104	118501	19059		348099	27796	22960
green_crab_104	BF_3_EV19_A2_104_19	394448
green_crab_138	BF_3_EV16_C2_138	334450			green_crab_138	121254	25845		323951	71274	27428
green_crab_CVcontrol4.1	BF_3_EV16_C3_CVcontrol4-1	63618			green_crab_CVcontrol4.1	9528	0		26068	0	0
green_crab_171	BF_3_EV16_C4_171	326641			green_crab_171	147890	102088		320474	202561	5836
green_crab_180	BF_3_EV16_C5_180	291			green_crab_180	13	0		106	15	0
green_crab_193	BF_3_EV16_C6_193	230974			green_crab_193	136105	77812		383442	33450	15197
green_crab_193	BF_3_EV20_B6_193_20	465446
green_crab_106	BF_3_EV16_D1_106	250025			green_crab_106	122892	19829		305377	7176	3857
green_crab_106	BF_3_EV19_A3_106_19	275701
green_crab_139	BF_3_EV16_D2_139	447302			green_crab_139	214671	118289		439135	194592	5601
green_crab_152	BF_3_EV16_D3_152	439050			green_crab_152	204046	127198		424512	30670	19140
green_crab_172	BF_3_EV16_D4_172	299215			green_crab_172	125942	68944		287857	32724	20086
green_crab_181	BF_3_EV16_D5_181	404916			green_crab_181	175560	93719		382931	175585	61314
green_crab_CVcontrol7.1	BF_3_EV16_D6_CVcontrol7-1	47825			green_crab_CVcontrol7.1	15164	235		37521	0	0
green_crab_MEVcontrolExt	BF_3_EV16_E1_MEVcontrolExt	287108			green_crab_MEVcontrolExt	180448	156376		564568	0	0
green_crab_MEVcontrolExt	BF_3_EV20_B7_MEVcontrolExt_20	619899
green_crab_140	BF_3_EV16_E2_140	851			green_crab_140	37529	6654		89780	513	278
green_crab_140	BF_3_EV19_A7_140_19	115620
green_crab_154	BF_3_EV16_E3_154	453314			green_crab_154	211227	189251		443187	387341	205
green_crab_CVcontrol5.1	BF_3_EV16_E4_CVcontrol5-1	96197			green_crab_CVcontrol5.1	27109	0		72013	0	0
green_crab_182	BF_3_EV16_E5_182	357223			green_crab_182	141744	47673		340445	45487	5980
green_crab_194	BF_3_EV16_E6_194	262626			green_crab_194	96381	41439		253783	26045	16362
green_crab_115	BF_3_EV16_F1_115	54528			green_crab_115	468	0		2524	0	0
green_crab_115	BF_3_EV19_A5_115_19	960
green_crab_143	BF_3_EV16_F2_143	47			green_crab_143	4280	164		11094	252	208
green_crab_143	BF_3_EV20_B1_143_20	16635
green_crab_155	BF_3_EV16_F3_155	135			green_crab_155	12	12		137	22	17
green_crab_155	BF_3_EV20_B2_155_20	54
green_crab_173	BF_3_EV16_F4_173	430266			green_crab_173	261390	201799		424435	382031	420
green_crab_183	BF_3_EV16_F5_183	43241			green_crab_183	82929	320		244061	8	0
green_crab_183	BF_3_EV20_B3_183_20	377182
green_crab_208	BF_3_EV16_F6_208	397199			green_crab_208	207106	138062		391098	267592	2966
green_crab_118	BF_3_EV16_G1_118	489134			green_crab_118	249804	181021		416525	359887	142
green_crab_CVcontrol3.1	BF_3_EV16_G2_CVcontrol3-1	126144			green_crab_CVcontrol3.1	16327	0		50843	0	0
green_crab_157	BF_3_EV16_G3_157	266754			green_crab_157	92025	20120		253284	23474	14642
green_crab_175	BF_3_EV16_G4_175	319423			green_crab_175	123251	32950		307372	35387	32343
green_crab_186	BF_3_EV16_G5_186	172258			green_crab_186	311031	25421		616016	6353	2002
green_crab_186	BF_3_EV20_B4_186_20	454511
green_crab_210	BF_3_EV16_G6_210	410516			green_crab_210	219883	17251		404026	374697	353698
green_crab_134	BF_3_EV16_H1_134	8			green_crab_134	84201	26652		260630	46666	39490
green_crab_134	BF_3_EV19_A6_134_19	548627
green_crab_145	BF_3_EV16_H2_145	340082			green_crab_145	116307	14743		331369	10947	6914
green_crab_166	BF_3_EV16_H3_166	506144			green_crab_166	255703	14759		496039	1679	1429
green_crab_176	BF_3_EV16_H4_176	378830			green_crab_176	131654	57297		344676	22527	13423
green_crab_CVcontrol6.1	BF_3_EV16_H5_CVcontrol6-1	143892			green_crab_CVcontrol6.1	49221	4472		126746	6902	0
green_crab_107	BF_3_EV16_H6_107	115368			green_crab_107	82983	32834		210029	70397	1216
green_crab_107	BF_3_EV19_A4_107_19	288326
green_crab_Cneg	BF_3_EV19_A8_Cneg_19	442870			green_crab_Cneg	107389	0		312262	0	0
green_crab_Cneg	BF_3_EV20_B8_Cneg_20	479238
