## Supplemental material 5 for "Metabarcoding, direct stomach observation and stable isotope analysis reveal a highly diverse diet for the invasive green crab in Atlantic Patagonia"

### Sheet: ESM_5
Electronic Supplemental Material Online Resource 5
Table S6_A	Raw data of visual inspection. Each sample (green crab gut) is represented in a row and prey items are represented in columns. 1 indicates the presence of the prey item in the stomach content analyzed.
Table S6_B	Raw data of Stable Isotope Analysis. Values of d15N and d13C are shown for green crabs, Mytilus edulis and Tegula Patagonica.

### Sheet: Table S6_A
ID	Sex	Empty	Unid Material	Algae unid.	Rodofita	Phaeofita	Mitilidae	Polichaetes Unid	Nereidae	Eunicide	Gliceridae	Tegula	Siphonaria	Crustacea Unid.	Monocorophium_insidiosum	Euphausida	Cirripedia	Fish	Chiton	Pseudechinus_magellanicus
119	male			1			1
120	male		1									1
121	male					1	1
122	male	1
123	female			1										1		1
124	male	1
125	male							1						1	1
126	male		1	1			1						1
127	female	1
128	male						1						1
129	male	1
130	male		1
131	female						1	1
132	male		1										1
133	female	1
195	male							1											1
196	male			1			1
197	male			1
198	male		1
199	male			1
200	male		1
201	male		1
202	male		1
203	male						1						1
204	male			1			1
205	male			1			1
206	male	1
207	male						1	1										1
208	male			1
209	female	1
210	female						1		1		1			1
213	male		1
214	female						1			1
215	male		1
216	male						1	1				1		1			1
217	male	1
218	male			1
219	male		1
220	male		1
221	male			1			1
222	male			1
223	male		1
224	male	1
225	male		1									1
226	male						1
227	male											1
228	male						1
229	male	1
230	male		1
231	male		1
232	male		1
233	male		1
234	male		1
235	male		1
236	male						1
237	male		1
238	male		1	1
239	male			1								1
240	male						1
241	male												1
242	male		1
243	male	1
244	male		1
245	male		1
246	male		1
247	female		1
248	female	1
249	female	1
250	male													1
251	male							1
252	male		1									1
253	male		1
254	male		1
255	male	1
256	male											1
257	male		1
258	female		1
259	male							1				1		1
260	male	1
261	male		1
262	male							1
263	male		1
264	male			1			1	1
265	male			1			1
266	male						1					1
267	male		1
268	male						1
269	male	1
270	male		1	1
271	male		1
272	male						1					1
273	male											1
274	male			1			1
275	male	1
276	male						1
277	male													1
278	male						1	1
279	male		1
280	female		1
281	male						1
282	male											1
283	male																	1
284	male											1
285	male	1
286	male						1
287	male			1			1
288	male		1
289	male	1
290	male			1
291	male			1			1
292	male		1
293	male			1								1
294	male		1
295	male			1			1							1						1
296	male		1
297	male				1		1
298	male			1
299	male			1			1					1		1
301	male						1					1
302	male																1
303	male													1
304	male			1			1	1						1
305	male			1			1
306	male		1

### Sheet: Table S6_B
ID	Sex	Species	d15N	d13C
155	female	Green crab	17.4904	-15.7658
167	male	Green crab	15.9467	-15.7859
117	male	Green crab	16.2405	-15.4026
153	female	Green crab	16.7571	-15.8331
157	female	Green crab	16.8675	-16.446
182	male	Green crab	16.9566	-16.5247
128	male	Green crab	15.8698	-15.2628
177	male	Green crab	16.9728	-16.3735
189	female	Green crab	16.5555	-16.2493
148	female	Green crab	16.6821	-16.3738
119	male	Green crab	15.9903	-14.7081
143	female	Green crab	17.0782	-15.8771
146	female	Green crab	17.7203	-15.8266
163	female	Green crab	17.1886	-16.3508
161	female	Green crab	16.8098	-14.899
172	male	Green crab	16.3596	-15.283
149	female	Green crab	16.9612	-16.4171
181	male	Green crab	17.0504	-16.2859
171	male	Green crab	15.8573	-16.0343
114	male	Green crab	16.0328	-16.7569
151	female	Green crab	16.6875	-16.1002
155	female	Green crab	17.2449	-15.6885
167	male	Green crab	15.9475	-15.6616
TE1	-	Tegula Patagonica	14.3517	-16.2223
TE2	-	Tegula Patagonica	14.2207	-16.0674
TE3	-	Tegula Patagonica	14.2917	-16.1671
TE4	-	Tegula Patagonica	14.4067	-16.0955
TE5	-	Tegula Patagonica	14.4487	-16.2349
ME1	-	Mytilus edulis	13.4557	-18.0363
ME2	-	Mytilus edulis	13.2617	-17.775
ME3	-	Mytilus edulis	13.6507	-17.9173
ME4	-	Mytilus edulis	13.3847	-18.0199
ME5	-	Mytilus edulis	13.5637	-18.0383
