## Supplemental material 1 for "Metabarcoding, direct stomach observation and stable isotope analysis reveal a highly diverse diet for the invasive green crab in Atlantic Patagonia"

### Sheet: ESM_1
Electronic Supplemental Material Online Resource 1
Table S1	Fusion primers BF3 and BR2 used for green crabs samples.

### Sheet: Table S1
Electronic Supplemental Material Online Resource 5		Fusion primers BF3 and BR2 for green crabs
ID	rm	tag+part of the primer	tag_only	Tagged primers		The whole second round PCR primer = fusion primer:
BF3_a	6	TACCACCCHG	TACCAC	TACCACCCHGAYATRGCHTTYCCHCG	example1	AATGATACGGCGACCACCGAGATCTACACTCTTTCCCTACACGACGCTCTTCCGATCTTACCACCCHGAYATRGCHTTYCCHCG
BF3_b	7	ACCATAACCH	ACCATAA	ACCATAACCHGAYATRGCHTTYCCHCG
BF3_c	8	CTGTATCGCC	CTGTATCG	CTGTATCGCCHGAYATRGCHTTYCCHCG
BF3_d	9	TTATGCAAGC	TTATGCAAG	TTATGCAAGCCHGAYATRGCHTTYCCHCG
BF3_e	10	CACCATGGAA	CACCATGGAA	CACCATGGAACCHGAYATRGCHTTYCCHCG		P1 Primer = first round PCR primers
BF3_f	6	GGTAACCCHG	GGTAAC	GGTAACCCHGAYATRGCHTTYCCHCG		BF3	CCHGAYATRGCHTTYCCHCG
BF3_g	7	AATTCTACCH	AATTCTA	AATTCTACCHGAYATRGCHTTYCCHCG		BR2	TCDGGRTGNCCRAARAAYCA
BF3_h	8	CTCGGAGACC	CTCGGAGA	CTCGGAGACCHGAYATRGCHTTYCCHCG
BF3_i	9	TAGTTGGGTC	TAGTTGGGT	TAGTTGGGTCCHGAYATRGCHTTYCCHCG
BF3_j	10	GGTGAGCAGA	GGTGAGCAGA	GGTGAGCAGACCHGAYATRGCHTTYCCHCG
BF3_k	6	GAAATGCCHG	GAAATG	GAAATGCCHGAYATRGCHTTYCCHCG		illumina adaptors used to bind onto the flow cell:
BF3_l	7	TGGACCACCH	TGGACCA	TGGACCACCHGAYATRGCHTTYCCHCG		P5	AATGATACGGCGACCACCGAGATCTACACTCTTTCCCTACACGACGCTCTTCCGATCT
BF3_m	8	GCACAGAGCC	GCACAGAG	GCACAGAGCCHGAYATRGCHTTYCCHCG		P7	CAAGCAGAAGACGGCATACGAGATGTGACTGGAGTTCAGACGTGTGCTCTTCCGATCT
BF3_n	9	ATCGGCTGAC	ATCGGCTGA	ATCGGCTGACCHGAYATRGCHTTYCCHCG
BF3_o	10	TGTAGAGAAA	TGTAGAGAAA	TGTAGAGAAACCHGAYATRGCHTTYCCHCG
BF3_p	6	CCCTTGCCHG	CCCTTG	CCCTTGCCHGAYATRGCHTTYCCHCG		in blue is the "tag" sequence alowing to assign a sequence back to an individual sample
BF3_q	7	ACAGCTGCCH	ACAGCTG	ACAGCTGCCHGAYATRGCHTTYCCHCG		tags have different length, i.e. use part of the first round primer to get staggered sequencing
BF3_r	8	AACGTGGGCC	AACGTGGG	AACGTGGGCCHGAYATRGCHTTYCCHCG
BF3_s	9	CCGCATATTC	CCGCATATT	CCGCATATTCCHGAYATRGCHTTYCCHCG
BF3_t	10	CGTTGCCAAT	CGTTGCCAAT	CGTTGCCAATCCHGAYATRGCHTTYCCHCG
BF3_u	6	ATCTCCCCHG	ATCTCC	ATCTCCCCHGAYATRGCHTTYCCHCG
BF3_v	7	CGTCGTACCH	CGTCGTA	CGTCGTACCHGAYATRGCHTTYCCHCG
BF3_w	8	CATAACATCC	CATAACAT	CATAACATCCHGAYATRGCHTTYCCHCG
BF3_x	9	CAGTAATTAC	CAGTAATTA	CAGTAATTACCHGAYATRGCHTTYCCHCG		The whole second round PCR primer = fusion primer:
BR2_a	10	GTATCCCGGT	GTATCCCGGT	GTATCCCGGTTCDGGRTGNCCRAARAAYCA	example2	CAAGCAGAAGACGGCATACGAGATGTGACTGGAGTTCAGACGTGTGCTCTTCCGATCTGTATCCCGGTTCDGGRTGNCCRAARAAYCA
BR2_b	6	TGAGTTTCDG	TGAGTT	TGAGTTTCDGGRTGNCCRAARAAYCA
BR2_c	7	CTGATGTTCD	CTGATGT	CTGATGTTCDGGRTGNCCRAARAAYCA
BR2_d	8	GCACGTACTC	GCACGTAC	GCACGTACTCDGGRTGNCCRAARAAYCA
BR2_e	9	TTAGATCGGT	TTAGATCGG	TTAGATCGGTCDGGRTGNCCRAARAAYCA
BR2_f	10	GAAACGAAGA	GAAACGAAGA	GAAACGAAGATCDGGRTGNCCRAARAAYCA
BR2_g	6	ACCGGATCDG	ACCGGA	ACCGGATCDGGRTGNCCRAARAAYCA
BR2_h	7	ACACCCTTCD	ACACCCT	ACACCCTTCDGGRTGNCCRAARAAYCA
BR2_i	8	TCGCTTTATC	TCGCTTTA	TCGCTTTATCDGGRTGNCCRAARAAYCA
BR2_j	9	TCTATACGAT	TCTATACGA	TCTATACGATCDGGRTGNCCRAARAAYCA
BR2_k	10	TTCTCAGGGT	TTCTCAGGGT	TTCTCAGGGTTCDGGRTGNCCRAARAAYCA
BR2_l	6	AGAACATCDG	AGAACA	AGAACATCDGGRTGNCCRAARAAYCA
BR2_m	7	ATTCAATTCD	ATTCAAT	ATTCAATTCDGGRTGNCCRAARAAYCA
BR2_n	8	TCTTTCTTTC	TCTTTCTT	TCTTTCTTTCDGGRTGNCCRAARAAYCA
BR2_o	9	TAGGAGGAAT	TAGGAGGAA	TAGGAGGAATCDGGRTGNCCRAARAAYCA
BR2_p	10	GTGCCAGAAT	GTGCCAGAAT	GTGCCAGAATTCDGGRTGNCCRAARAAYCA
BR2_q	6	GAGGCCTCDG	GAGGCC	GAGGCCTCDGGRTGNCCRAARAAYCA
BR2_r	7	AAGACTCTCD	AAGACTC	AAGACTCTCDGGRTGNCCRAARAAYCA
BR2_s	8	CGCCGGAATC	CGCCGGAA	CGCCGGAATCDGGRTGNCCRAARAAYCA
BR2_t	9	CGTTTTGGAT	CGTTTTGGA	CGTTTTGGATCDGGRTGNCCRAARAAYCA
BR2_u	10	GTCATCGGGA	GTCATCGGGA	GTCATCGGGATCDGGRTGNCCRAARAAYCA
BR2_v	6	ACTTAGTCDG	ACTTAG	ACTTAGTCDGGRTGNCCRAARAAYCA
BR2_w	7	GGGGAAATCD	GGGGAAA	GGGGAAATCDGGRTGNCCRAARAAYCA
BR2_x	8	GGAGGAGTTC	GGAGGAGT	GGAGGAGTTCDGGRTGNCCRAARAAYCA
